# Modeling and Analysis of the Macronutrient Signaling Network in Budding Yeast

**DOI:** 10.1101/2020.02.15.950881

**Authors:** Amogh P. Jalihal, Pavel Kraikivski, T. M. Murali, John J. Tyson

## Abstract

In eukaryotes, distinct nutrient signals are relayed by specific plasma membrane receptors to signal transduction pathways that are interconnected in complex information-processing networks. The function of these networks is to govern robust cellular responses to unpredictable changes in the nutritional environment of the cell. In the budding yeast, *Saccharomyces cerevisiae*, these nutrient signaling pathways and their interconnections have been well characterized. However the complexity of the signaling network confounds the interpretation of the overall regulatory ‘logic’ of the control system. Here, we propose a literature-curated molecular mechanism of the integrated nutrient signaling network in budding yeast, focusing on early temporal responses to carbon and nitrogen signaling. We build a computational model of this network to reconcile literature-curated quantitative experimental data with our proposed molecular mechanism. We evaluate the robustness of our estimates of the model’s kinetic parameter values. We test the model by comparing predictions made in mutant strains with qualitative experimental observations made in the same strains. Finally, we use the model to predict nutrient-responsive transcription factor activities in a number of mutant strains undergoing complex nutrient shifts.
