## Supplementary Table 4 for "Modeling and Analysis of the Macronutrient Signaling Network in Budding Yeast"

### Sheet: Gln3Gcn4
	background	comments	doi	expReadout	expected	forGrowth	growth	id	mutant	nutrientCondition	phenotypeInterpreted	phenotypeReported	postshift	postshiftics	preshift	shortname	strain
0	PSY142 \rho^0		https://doi.org/10.1128/mcb.19.10.6720	colony growth	{'Dot6': 'Off', 'Gcn4': 'Off', 'Gis1': 'Off', 'Gln3': 'Off', 'Mig1': 'On', 'Rtg13': 'Off'}	{'Rtg13': 'Off'}	growth	1	{'ics': None, 'pars': {'k_acc_glu': '0.75x', 'k_acc_pro': '0.75x', 'k_acc_nh4': '0.75x'}}	YP + 5% glucose	{'Rtg13': 'Off'}	growth	{'ATP': 1.0, 'Carbon': 1.0, 'Glutamine_ext': 1.0}		{'ATP': 0.1, 'Carbon': 0.1, 'Glutamine_ext': 1.0}	Liu et al, 1999	rho0
1	PSY142 \rho^0		https://doi.org/10.1128/mcb.19.10.6720	colony growth	{'Dot6': 'Off', 'Gcn4': 'Off', 'Gis1': 'Off', 'Gln3': 'Off', 'Mig1': 'On', 'Rtg13': 'Off'}	{'Rtg13': 'On'}	growth	2	{'ics': None, 'pars': {'k_acc_glu': '0.75x', 'k_acc_pro': '0.75x', 'k_acc_nh4': '0.75x'}}	YP + 2% raffinose	{'Rtg13': 'On'}	slow growth	{'ATP': 0.7, 'Carbon': 0.7, 'Glutamine_ext': 0.5}		{'ATP': 0.1, 'Carbon': 0.1, 'Glutamine_ext': 1.0}	Liu et al, 1999	rho0
2	PSY142 \rho^0		https://doi.org/10.1128/mcb.19.10.6720	colony growth	{'Dot6': 'Off', 'Gcn4': 'Off', 'Gis1': 'Off', 'Gln3': 'Off', 'Mig1': 'On', 'Rtg13': 'Off'}	{'Rtg13': 'On'}	growth	3	{'ics': None, 'pars': {'Rtg13_T': 0.75, 'k_acc_glu': '0.75x', 'k_acc_pro': '0.75x', 'k_acc_nh4': '0.75x'}}	YNBD + 0.02% Glutamate	{'Rtg13': 'Off'}	growth	{'ATP': 1.0, 'Carbon': 1.0, 'Glutamine_ext': 0.9}		{'ATP': 1.0, 'Carbon': 1.0, 'Glutamine_ext': 1.0}	Liu et al, 1999	rtg1
3	PSY142 \rho^0		https://doi.org/10.1128/mcb.19.10.6720	colony growth	{'Dot6': 'Off', 'Gcn4': 'Off', 'Gis1': 'Off', 'Gln3': 'Off', 'Mig1': 'On', 'Rtg13': 'On'}	{'Rtg13': 'On'}	no growth	4	{'ics': None, 'pars': {'Rtg13_T': 0.75, 'k_acc_glu': '0.75x', 'k_acc_pro': '0.75x', 'k_acc_nh4': '0.75x'}}	YNBD	{'Rtg13': 'Off'}	no growth	{'ATP': 1.0, 'Carbon': 1.0, 'Glutamine_ext': 0.0}		{'ATP': 1.0, 'Carbon': 1.0, 'Glutamine_ext': 1.0}	Liu et al, 1999	rtg1
4	BY4741	also contains his,ura,leu	https://doi.org/10.1534/genetics.114.168609	colony growth	{'Dot6': 'On', 'Gcn4': 'On', 'Gis1': 'Off', 'Gln3': 'Off', 'Mig1': 'On', 'Rtg13': 'On'}	{'Gis1': 'On', 'Mig1': 'Off'}	no growth	5	{'ics': {'Snf1': 0.0}, 'pars': {'Snf1_T': 0.0}}	Minimal + (0.2%casa) + 2% Ethanol	{'Gis1': 'Off', 'Mig1': 'On'}	no growth	{'ATP': 0.1, 'Carbon': 0.1, 'Glutamine_ext': 0.2}		{'ATP': 1.0, 'Carbon': 1.0, 'Glutamine_ext': 1.0}	Gasmi et al, 2014	snf1
5	wt	weakly resistant to rapamycin - Gln1, Gap1, Mep2 OFF	https://doi.org/10.1038/45287	colony growth	{'Dot6': 'On', 'Gcn4': 'On', 'Gis1': 'Off', 'Gln3': 'Off', 'Mig1': 'On', 'Rtg13': 'On'}	{'Gln3': 'Off', 'Gcn4': 'Off'}	slow growth	6	{'ics': {'Gln3': 0.0}, 'pars': {'Gln3_T': 0.0}}	YPD + rapamycin	{'Gln3': 'Off', 'Gcn4': 'Off'}	growth	{'ATP': 1.0, 'Carbon': 1.0, 'Glutamine_ext': 1.0, 'TORC1_T': 0.0}	{'TORC1': 0}	{'ATP': 1.0, 'Carbon': 1.0, 'Glutamine_ext': 1.0}	Beck et al, 1999	gln3 gat1
6	wt	weakly resistant to rapamycin - Gln1, Gap1, Mep2 OFF	https://doi.org/10.1038/45287	colony growth	{'Dot6': 'On', 'Gcn4': 'On', 'Gis1': 'Off', 'Gln3': 'Off', 'Mig1': 'On', 'Rtg13': 'On'}	{'Gln3': 'Off', 'Gcn4': 'Off'}	slow growth	7	{'ics': None, 'pars': {'w_gln3': '2x'}}	YPD + rapamycin	{'Gln3': 'Off', 'Gcn4': 'Off'}	growth	{'ATP': 1.0, 'Carbon': 1.0, 'Glutamine_ext': 1.0, 'TORC1_T': 0.0}	{'TORC1': 0}	{'ATP': 1.0, 'Carbon': 1.0, 'Glutamine_ext': 1.0}	Beck et al, 1999	2\mu URE2
7	wt	Gln3 On, stress response (Gln1, Gap1, Mep2 ON)	https://doi.org/10.1038/45287	colony growth	{'Dot6': 'On', 'Gcn4': 'On', 'Gis1': 'Off', 'Gln3': 'On', 'Mig1': 'On', 'Rtg13': 'On'}	{'Gln3': 'Off', 'Gcn4': 'Off'}	no growth	8	{'ics': None, 'pars': None}	YPD + rapamycin	{'Gln3': 'On', 'Gcn4': 'On'}	no growth	{'ATP': 1.0, 'Carbon': 1.0, 'Glutamine_ext': 1.0, 'TORC1_T': 0.0}	{'TORC1': 0}	{'ATP': 1.0, 'Carbon': 1.0, 'Glutamine_ext': 1.0}	Beck et al, 1999	wt
8	wt	Gat1 Compensates, stress response (Gln1, Gap1, Mep2 ON)	https://doi.org/10.1038/45287	colony growth	{'Dot6': 'On', 'Gcn4': 'On', 'Gis1': 'Off', 'Gln3': 'Off', 'Mig1': 'On', 'Rtg13': 'On'}	{'Gln3': 'Off', 'Gcn4': 'Off'}	no growth	9	{'ics': {'Gln3': 0.0}, 'pars': {'Gln3_T': 0.65}}	YPD + rapamycin	{'Gln3': 'On', 'Gcn4': 'On'}	no growth	{'ATP': 1.0, 'Carbon': 1.0, 'Glutamine_ext': 1.0, 'TORC1_T': 0.0}	{'TORC1': 0}	{'ATP': 1.0, 'Carbon': 1.0, 'Glutamine_ext': 1.0}	Beck et al, 1999	gln3
9	wt	Gln3 Compensates (Gln1, Gap1, Mep2 ON)	https://doi.org/10.1038/45287	colony growth	{'Dot6': 'Off', 'Gcn4': 'Off', 'Gis1': 'Off', 'Gln3': 'Off', 'Mig1': 'On', 'Rtg13': 'Off'}	{'Gln3': 'Off', 'Gcn4': 'Off'}	no growth	10	{'ics': {'Gln3': 0.0}, 'pars': {'Gln3_T': 0.65}}	YPD + rapamycin	{'Gln3': 'On', 'Gcn4': 'On'}	no growth	{'ATP': 1.0, 'Carbon': 1.0, 'Glutamine_ext': 1.0, 'TORC1_T': 0.0}	{'TORC1': 0}	{'ATP': 1.0, 'Carbon': 1.0, 'Glutamine_ext': 1.0}	Beck et al, 1999	gat1
10	TB123	Gat1 compensates	https://doi.org/10.1073/pnas.102687599	colony growth	{'Dot6': 'On', 'Gcn4': 'On', 'Gis1': 'Off', 'Gln3': 'On', 'Mig1': 'On', 'Rtg13': 'On'}	{'Gln3': 'On'}	no growth	11	{'ics': {'Gln3': 0.0, 'Glutamine': 0.01}, 'pars': {'Gln3_T': 0.65}}	SD + 1mM MSX	{'Gln3': 'Off'}	no growth	{'ATP': 1.0, 'Carbon': 1.0, 'Glutamine_ext': 1.0, 'k_acc_glu': 1e-05}		{'ATP': 1.0, 'Carbon': 1.0, 'Glutamine_ext': 1.0}	Crespo et al, 2002	gln3
11	TB123	No Gln3 product, wt growth	https://doi.org/10.1073/pnas.102687599	colony growth	{'Dot6': 'On', 'Gcn4': 'On', 'Gis1': 'Off', 'Gln3': 'Off', 'Mig1': 'On', 'Rtg13': 'On'}	{'Gln3': 'On'}	no growth	12	{'ics': {'Gln3': 0.0, 'Glutamine': 0.01}, 'pars': {'Gln3_T': 0.0}}	SD + 1mM MSX	{'Gln3': 'Off'}	no growth	{'ATP': 1.0, 'Carbon': 1.0, 'Glutamine_ext': 1.0, 'k_acc_glu': 1e-05}		{'ATP': 1.0, 'Carbon': 1.0, 'Glutamine_ext': 1.0}	Crespo et al, 2002	gln3 gat1
12	TB123	Slow growth (Fig 2E), high Rtg1/3	https://doi.org/10.1073/pnas.102687599	colony growth	{'Dot6': 'On', 'Gcn4': 'On', 'Gis1': 'Off', 'Gln3': 'On', 'Mig1': 'On', 'Rtg13': 'On'}	{'Gln3': 'On'}	slow growth	13	{'ics': None, 'pars': None}	SD + 1mM MSX	{'Gln3': 'On'}	slow growth	{'ATP': 1.0, 'Carbon': 1.0, 'Glutamine_ext': 1.0, 'k_acc_glu': 1e-05}		{'ATP': 1.0, 'Carbon': 1.0, 'Glutamine_ext': 1.0}	Crespo et al, 2002	wt
13	S1278b	Unclear how PKA interacts with TORC1, weakly resistant to rapamycin	https://doi.org/10.1128/ec.4.1.63-71.2005	colony growth	{'Dot6': 'Off', 'Gcn4': 'On', 'Gis1': 'Off', 'Gln3': 'On', 'Mig1': 'On', 'Rtg13': 'On'}	{'Gcn4': 'Off', 'Gln3': 'Off'}	growth	14	{'ics': None, 'pars': {'w_pka_sch9': 0.0}}	YP Glucose + 50nM rapamycin	{'Gcn4': 'Off', 'Gln3': 'Off'}	slow growth	{'ATP': 1.0, 'Carbon': 1.0, 'Glutamine_ext': 1.0, 'TORC1_T': 0.0}	{'TORC1': 0}	{'ATP': 1.0, 'Carbon': 1.0, 'Glutamine_ext': 1.0}	Zurita-Martinez et al, 2005	bcy1
14	S1278b	Weakly resistant to rapamycin	https://doi.org/10.1128/ec.4.1.63-71.2005	colony growth	{'Dot6': 'On', 'Gcn4': 'On', 'Gis1': 'Off', 'Gln3': 'On', 'Mig1': 'On', 'Rtg13': 'On'}	{'Gcn4': 'Off', 'Gln3': 'Off'}	growth	15	{'ics': None, 'pars': {'w_ras_pka': '0.5x'}}	YP Glucose + 50nM rapamycin	{'Gcn4': 'Off', 'Gln3': 'Off'}	slow growth	{'ATP': 1.0, 'Carbon': 1.0, 'Glutamine_ext': 1.0, 'TORC1_T': 0.0}	{'TORC1': 0}	{'ATP': 1.0, 'Carbon': 1.0, 'Glutamine_ext': 1.0}	Zurita-Martinez et al, 2005	ira1
15	S1278b	Weakly resistant to rapamycin	https://doi.org/10.1128/ec.4.1.63-71.2005	colony growth	{'Dot6': 'Off', 'Gcn4': 'On', 'Gis1': 'Off', 'Gln3': 'On', 'Mig1': 'On', 'Rtg13': 'On'}	{'Gcn4': 'Off', 'Gln3': 'Off'}	growth	16	{'ics': None, 'pars': {'w_ras_pka': '0.1x'}}	YP Glucose + 50nM rapamycin	{'Gcn4': 'Off', 'Gln3': 'Off'}	slow growth	{'ATP': 1.0, 'Carbon': 1.0, 'Glutamine_ext': 1.0, 'TORC1_T': 0.0}	{'TORC1': 0}	{'ATP': 1.0, 'Carbon': 1.0, 'Glutamine_ext': 1.0}	Zurita-Martinez et al, 2005	ira1 ira2
16	MLY41a	Worse than wt, lacks PKA activation	https://doi.org/10.1128/ec.4.1.63-71.2005	colony growth	{'Dot6': 'On', 'Gcn4': 'On', 'Gis1': 'Off', 'Gln3': 'On', 'Mig1': 'On', 'Rtg13': 'On'}	{'Gcn4': 'Off', 'Gln3': 'Off'}	no growth	17	{'ics': None, 'pars': {'Ras_T': 0.0}}	YP Glucose + 50nM rapamycin	{'Gcn4': 'On', 'Gln3': 'On'}	no growth	{'ATP': 1.0, 'Carbon': 1.0, 'Glutamine_ext': 1.0, 'TORC1_T': 0.0}	{'TORC1': 0}	{'ATP': 1.0, 'Carbon': 1.0, 'Glutamine_ext': 1.0}	Zurita-Martinez et al, 2005	ras2
17	MLY41a	Worse than wt, lacks PKA activation	https://doi.org/10.1128/ec.4.1.63-71.2005	colony growth	{'Dot6': 'On', 'Gcn4': 'On', 'Gis1': 'Off', 'Gln3': 'On', 'Mig1': 'On', 'Rtg13': 'On'}	{'Gcn4': 'Off', 'Gln3': 'Off'}	no growth	18	{'ics': None, 'pars': {'PKA_T': 0.66}}	YP Glucose + 50nM rapamycin	{'Gcn4': 'On', 'Gln3': 'On'}	no growth	{'ATP': 1.0, 'Carbon': 1.0, 'Glutamine_ext': 1.0, 'TORC1_T': 0.0}	{'TORC1': 0}	{'ATP': 1.0, 'Carbon': 1.0, 'Glutamine_ext': 1.0}	Zurita-Martinez et al, 2005	tpk1
18	TB50a	Worse than wt, lacks PKA activation	https://doi.org/10.1128/mcb.24.1.338-351.2004	colony growth	{'Dot6': 'Off', 'Gcn4': 'Off', 'Gis1': 'Off', 'Gln3': 'Off', 'Mig1': 'On', 'Rtg13': 'Off'}	{'Gcn4': 'Off', 'Gln3': 'Off'}	~TOR1-1	19	{'ics': None, 'pars': {'Gln3_T': 0.0, 'w_ras_pka': 0.0}}	YPD + 200ng/mL rapamycin	{'Gcn4': 'Off', 'Gln3': 'Off'}	growth	{'ATP': 1.0, 'Carbon': 1.0, 'Glutamine_ext': 1.0, 'TORC1_T': 0.0}	{'TORC1': 0}	{'ATP': 1.0, 'Carbon': 1.0, 'Glutamine_ext': 1.0}	Schmelzle et al, 2003	RAS2v19 gln3 gat1
19	TB50a		https://doi.org/10.1128/mcb.24.1.338-351.2004	colony growth	{'Dot6': 'Off', 'Gcn4': 'Off', 'Gis1': 'Off', 'Gln3': 'Off', 'Mig1': 'On', 'Rtg13': 'Off'}	{'Gcn4': 'Off', 'Gln3': 'Off'}	~TOR1-1	20	{'ics': None, 'pars': {'Gln3_T': 0.0, 'w_pka_camp': 0.0}}	YPD + 200ng/mL rapamycin	{'Gcn4': 'Off', 'Gln3': 'Off'}	growth	{'ATP': 1.0, 'Carbon': 1.0, 'Glutamine_ext': 1.0, 'TORC1_T': 0.0}	{'TORC1': 0}	{'ATP': 1.0, 'Carbon': 1.0, 'Glutamine_ext': 1.0}	Schmelzle et al, 2003	TPK1 gln3 gat1
20	TB50a	bcy1 same as Tpk over expression/Different from 18?	https://doi.org/10.1128/mcb.24.1.338-351.2004	colony growth	{'Dot6': 'On', 'Gcn4': 'On', 'Gis1': 'Off', 'Gln3': 'On', 'Mig1': 'On', 'Rtg13': 'On'}	{'Gcn4': 'Off', 'Gln3': 'Off'}	no growth	21	{'ics': None, 'pars': {'w_pka_camp': 0.0}}	YPD + 200ng/mL rapamycin	{'Gcn4': 'On', 'Gln3': 'On'}	no growth	{'ATP': 1.0, 'Carbon': 1.0, 'Glutamine_ext': 1.0, 'TORC1_T': 0.0}	{'TORC1': 0}	{'ATP': 1.0, 'Carbon': 1.0, 'Glutamine_ext': 1.0}	Schmelzle et al, 2003	bcy1
21	TB50alpha	Different from 21?	https://doi.org/10.1128/mcb.24.1.338-351.2004	colony growth	{'Dot6': 'On', 'Gcn4': 'On', 'Gis1': 'Off', 'Gln3': 'On', 'Mig1': 'On', 'Rtg13': 'On'}	{'Gcn4': 'Off', 'Gln3': 'Off'}	slow growth	22	{'ics': None, 'pars': {'Gln3_T': 0.0, 'w_pka_camp': '10x'}}	YPD + 200ng/mL rapamycin	{'Gcn4': 'Off', 'Gln3': 'Off'}	Resistant to rapamycin	{'ATP': 1.0, 'Carbon': 1.0, 'Glutamine_ext': 1.0, 'TORC1_T': 0.0}	{'TORC1': 0}	{'ATP': 1.0, 'Carbon': 1.0, 'Glutamine_ext': 1.0}	Schmelzle et al, 2003	bcy1 gln3 gat1
22	H1642	Gcn4 enables AAB, compensates for histidine?	https://doi.org/10.1128/mcb.00183-10	colony growth	{'Dot6': 'On', 'Gcn4': 'On', 'Gis1': 'Off', 'Gln3': 'On', 'Mig1': 'On', 'Rtg13': 'On'}	{'Gcn4': 'On'}	growth	23	{'ics': None, 'pars': None}	SC + 10mM 3AT	{'Gcn4': 'On'}	growth	{'ATP': 1.0, 'Carbon': 1.0, 'Glutamine_ext': 0.0, 'NH4': 2.0, 'k_acc_nh4': 0.0001}		{'ATP': 1.0, 'Carbon': 1.0, 'Glutamine_ext': 0.0, 'NH4': 2.0}	Cherkasova et al, 2010	wt
23	H1895	No Gcn4 expression	https://doi.org/10.1128/mcb.00183-10	colony growth	{'Dot6': 'On', 'Gcn4': 'On', 'Gis1': 'Off', 'Gln3': 'On', 'Mig1': 'On', 'Rtg13': 'On'}	{'Gcn4': 'On'}	no growth	24	{'ics': None, 'pars': {'Gcn2_T': 0.0}}	SC + 10mM 3AT	{'Gcn4': 'Off'}	no growth	{'ATP': 1.0, 'Carbon': 1.0, 'Glutamine_ext': 0.0, 'NH4': 2.0, 'k_acc_nh4': 0.0001}		{'ATP': 1.0, 'Carbon': 1.0, 'Glutamine_ext': 0.0, 'NH4': 2.0}	Cherkasova et al, 2010	gcn2
24	HQY343	No Gcn4 expression	https://doi.org/10.1128/mcb.00183-10	colony growth	{'Dot6': 'Off', 'Gcn4': 'Off', 'Gis1': 'Off', 'Gln3': 'Off', 'Mig1': 'On', 'Rtg13': 'Off'}	{'Gcn4': 'On'}	no growth	25	{'ics': None, 'pars': {'Snf1_T': 0.0}}	SC + 10mM 3AT	{'Gcn4': 'Off'}	no growth	{'ATP': 1.0, 'Carbon': 1.0, 'Glutamine_ext': 0.0, 'NH4': 2.0, 'k_acc_nh4': 0.0001}		{'ATP': 1.0, 'Carbon': 1.0, 'Glutamine_ext': 0.0, 'NH4': 2.0}	Cherkasova et al, 2010	snf1
25	HQY344	No Gcn4 expression	https://doi.org/10.1128/mcb.00183-10	colony growth	{'Dot6': 'Off', 'Gcn4': 'Off', 'Gis1': 'Off', 'Gln3': 'Off', 'Mig1': 'On', 'Rtg13': 'Off'}	{'Gcn4': 'On'}	no growth	26	{'ics': None, 'pars': {'Gcn2_T': 0.0, 'Snf1_T': 0.0}}	SC + 10mM 3AT	{'Gcn4': 'Off'}	no growth	{'ATP': 1.0, 'Carbon': 1.0, 'Glutamine_ext': 0.0, 'NH4': 2.0, 'k_acc_nh4': 0.0001}		{'ATP': 1.0, 'Carbon': 1.0, 'Glutamine_ext': 0.0, 'NH4': 2.0}	Cherkasova et al, 2010	gcn2 snf1
26	CLA-303	resistant to rapamycin, same as untreated levels	http://dx.doi.org/10.1128/jb.183.7.2331-2334.2001	colony growth	{'Dot6': 'On', 'Gcn4': 'On', 'Gis1': 'Off', 'Gln3': 'On', 'Mig1': 'On', 'Rtg13': 'On'}	{'Gcn4': 'Off', 'Gln3': 'Off'}	growth	27	{'ics': None, 'pars': {'Gcn4_T': 0.0, 'Gln3_T': 0.0}}	YPD 200ng/mL rapamycin	{'Gcn4': 'Off', 'Gln3': 'Off'}	growth	{'ATP': 1.0, 'Carbon': 1.0, 'Glutamine_ext': 1.0, 'TORC1_T': 0.0}	{'TORC1': 0}	{'ATP': 1.0, 'Carbon': 1.0, 'Glutamine_ext': 1.0}	Valenzuela et al, 2001	gln3 gcn4
27	CLA-300		http://dx.doi.org/10.1128/jb.183.7.2331-2334.2001	colony growth	{'Dot6': 'Off', 'Gcn4': 'Off', 'Gis1': 'Off', 'Gln3': 'Off', 'Mig1': 'On', 'Rtg13': 'Off'}	{'Gcn4': 'Off', 'Gln3': 'Off'}	no growth	28	{'ics': None, 'pars': {'Gcn4_T': 0.0}}	YPD 200ng/mL rapamycin	{'Gcn4': 'On', 'Gln3': 'On'}	no growth	{'ATP': 1.0, 'Carbon': 1.0, 'Glutamine_ext': 1.0, 'TORC1_T': 0.0}	{'TORC1': 0}	{'ATP': 1.0, 'Carbon': 1.0, 'Glutamine_ext': 0.0}	Valenzuela et al, 2001	gcn4
28	H874		https://doi.org/10.1007/s004380051121	colony growth	{'Dot6': 'Off', 'Gcn4': 'Off', 'Gis1': 'Off', 'Gln3': 'Off', 'Mig1': 'On', 'Rtg13': 'Off'}	{'Gis1': 'Off', 'Mig1': 'On'}	viable	29	{'ics': None, 'pars': {'Gis1_T': 0.0}}	SD glucose -ura	{'Gis1': 'Off', 'Mig1': 'On'}	growth	{'ATP': 1.0, 'Carbon': 1.0, 'Glutamine_ext': 1.0}		{'ATP': 1.0, 'Carbon': 1.0, 'Glutamine_ext': 1.0}	H. Ronne et al, 1999	rph1 gis1
29	H874		https://doi.org/10.1007/s004380051121	colony growth	{'Dot6': 'Off', 'Gcn4': 'Off', 'Gis1': 'Off', 'Gln3': 'Off', 'Mig1': 'On', 'Rtg13': 'Off'}	{'Gis1': 'On', 'Mig1': 'Off'}	very little growth	30	{'ics': None, 'pars': {'Gis1_T': 0.0}}	YP ethanol	{'Gis1': 'Off', 'Mig1': 'Off'}	no growth	{'ATP': 0.1, 'Carbon': 0.1, 'Glutamine_ext': 1.0}		{'ATP': 1.0, 'Carbon': 1.0, 'Glutamine_ext': 1.0}	H. Ronne et al, 1999	rph1 gis1
30	H808		https://doi.org/10.1007/s004380051121	colony growth	{'Dot6': 'Off', 'Gcn4': 'Off', 'Gis1': 'Off', 'Gln3': 'Off', 'Mig1': 'On', 'Rtg13': 'Off'}	{'Gis1': 'Off'}	viable	31	{'ics': None, 'pars': {'Mig1_T': 0.0, 'PDE_T': 0.2, 'Snf1_T': 0.0}}	SD glucose	{'Gis1': 'Off'}	growth	{'ATP': 1.0, 'Carbon': 1.0, 'Glutamine_ext': 1.0}		{'ATP': 1.0, 'Carbon': 1.0, 'Glutamine_ext': 1.0}	H. Ronne et al, 1999	mig1 snf1 pde2
31	H808		https://doi.org/10.1007/s004380051121	colony growth	{'Dot6': 'Off', 'Gcn4': 'Off', 'Gis1': 'Off', 'Gln3': 'Off', 'Mig1': 'On', 'Rtg13': 'Off'}	{'Gis1': 'On'}	no growth	32	{'ics': None, 'pars': {'Mig1_T': 0.0, 'PDE_T': 0.2, 'Snf1_T': 0.0}}	SD raffinose	{'Gis1': 'Off'}	no growth	{'ATP': 0.7, 'Carbon': 0.7, 'Glutamine_ext': 1.0}		{'ATP': 1.0, 'Carbon': 1.0, 'Glutamine_ext': 1.0}	H. Ronne et al, 1999	mig1 snf1 pde2
32	H808		https://doi.org/10.1007/s004380051121	colony growth	{'Dot6': 'Off', 'Gcn4': 'Off', 'Gis1': 'Off', 'Gln3': 'Off', 'Mig1': 'On', 'Rtg13': 'Off'}	{'Gis1': 'Off'}	raffinose < < glucose	33	{'ics': None, 'pars': {'Mig1_T': 0.0, 'PDE_T': 0.2, 'Snf1_T': 0.0}}	SD galactose	{'Gis1': 'Off'}	slow growth	{'ATP': 0.8, 'Carbon': 0.8, 'Glutamine_ext': 1.0}		{'ATP': 1.0, 'Carbon': 1.0, 'Glutamine_ext': 1.0}	H. Ronne et al, 1999	mig1 snf1 pde2
33	SZy686		http://dx.doi.org/10.1128/mcb.22.4.1246-1252.2002	colony growth	{'Dot6': 'Off', 'Gcn4': 'Off', 'Gis1': 'Off', 'Gln3': 'Off', 'Mig1': 'On', 'Rtg13': 'Off'}	{'Gcn4': 'Off', 'Gln3': 'Off'}	growth	34	{'ics': None, 'pars': {'Snf1_T': 0.0}}	YPD + rapamycin	{'Gcn4': 'Off', 'Gln3': 'Off'}	rapamycin resistance	{'ATP': 1.0, 'Carbon': 1.0, 'Glutamine_ext': 1.0, 'TORC1_T': 0.0}	{'TORC1': 0}	{'ATP': 1.0, 'Carbon': 1.0, 'Glutamine_ext': 1.0}	Bertram et al, 2002	snf1
34	JC426		http://dx.doi.org/10.1128/mcb.22.4.1246-1252.2002	colony growth	{'Dot6': 'On', 'Gcn4': 'On', 'Gis1': 'Off', 'Gln3': 'On', 'Mig1': 'On', 'Rtg13': 'On'}	{'Gcn4': 'Off', 'Gln3': 'Off'}	no growth	35	{'ics': None, 'pars': {'w_snf_glc': 0.0}}	YPD + rapamycin	{'Gcn4': 'On', 'Gln3': 'On'}	rapamycin hypersensitive	{'ATP': 1.0, 'Carbon': 1.0, 'Glutamine_ext': 1.0, 'TORC1_T': 0.0}	{'TORC1': 0}	{'ATP': 1.0, 'Carbon': 1.0, 'Glutamine_ext': 1.0}	Bertram et al, 2002	reg1
35	SZy145		http://dx.doi.org/10.1128/mcb.22.4.1246-1252.2002	colony growth	{'Dot6': 'On', 'Gcn4': 'On', 'Gis1': 'Off', 'Gln3': 'On', 'Mig1': 'On', 'On': 'On'}	{'Gcn4': 'Off', 'Gln3': 'Off'}	no growth	36	{'ics': None, 'pars': {'w_gln3': 0.0}}	YPD + rapamycin	{'Gcn4': 'On', 'Gln3': 'On'}	rapamycin sensitivity	{'ATP': 1.0, 'Carbon': 1.0, 'Glutamine_ext': 1.0, 'TORC1_T': 0.0}	{'TORC1': 0}	{'ATP': 1.0, 'Carbon': 1.0, 'Glutamine_ext': 1.0}	Bertram et al, 2002	ure2
36	TB50		https://doi.org/10.1101/gad.532109	colony growth	{'Dot6': 'Off', 'Gcn4': 'Off', 'Gis1': 'Off', 'Gln3': 'Off', 'Mig1': 'On', 'Rtg13': 'Off'}	{'Gcn4': 'Off', 'Gln3': 'Off'}	slow growth	37	{'ics': None, 'pars': {'w_gcn': 0.0, 'w_gln_sit': 0.0}}	YPD + rapamycin	{'Gcn4': 'Off', 'Gln3': 'Off'}	slow growth	{'ATP': 1.0, 'Carbon': 1.0, 'Glutamine_ext': 1.0, 'TORC1_T': 0.0}	{'TORC1': 0}	{'ATP': 1.0, 'Carbon': 1.0, 'Glutamine_ext': 1.0}	Huber et al, 2009	tap42-11
37	TB50		https://doi.org/10.1101/gad.532109	colony growth	{'Dot6': 'Off', 'Gcn4': 'Off', 'Gis1': 'Off', 'Gln3': 'Off', 'Mig1': 'On', 'Rtg13': 'Off'}	{'Gcn4': 'Off', 'Gln3': 'Off'}	slow growth	38	{'ics': {'Sch9': 1.0}, 'pars': {'Sch9_T': 1.0, 'w_sch9': -10}}	YPD + rapamycin	{'Gcn4': 'Off', 'Gln3': 'Off'}	slow growth	{'ATP': 1.0, 'Carbon': 1.0, 'Glutamine_ext': 1.0, 'TORC1_T': 0.0}	{'TORC1': 0}	{'ATP': 1.0, 'Carbon': 1.0, 'Glutamine_ext': 1.0}	Huber et al, 2009	SCH9^{DE}
38	TB50		https://doi.org/10.1101/gad.532109	colony growth	{'Dot6': 'Off', 'Gcn4': 'Off', 'Gis1': 'Off', 'Gln3': 'Off', 'Mig1': 'On', 'Rtg13': 'Off'}	{'Gcn4': 'Off', 'Gln3': 'Off'}	growth	39	{'ics': {'Sch9': 1.0}, 'pars': {'Sch9_T': 1.0, 'w_sch9': -10, 'w_gcn': 0.0, 'w_gln_sit': 0.0}}	YPD + rapamycin	{'Gcn4': 'Off', 'Gln3': 'Off'}	growth	{'ATP': 1.0, 'Carbon': 1.0, 'Glutamine_ext': 1.0, 'TORC1_T': 0.0}	{'TORC1': 0}	{'ATP': 1.0, 'Carbon': 1.0, 'Glutamine_ext': 1.0}	Huber et al, 2009	SCH9^{DE} tap42
39	W303-1	PKA function intact. Alternative parameterization succeeds in capturing this behavior	2005_MolMicroBio_Roosen_PKA_Sch9_Targets	colony growth	{'Dot6': 'Off', 'Gcn4': 'Off', 'Gis1': 'Off', 'Gln3': 'Off', 'Mig1': 'On', 'Rtg13': 'Off'}	{'Gis1': 'On'}	growth	40	{'ics': {'Sch9': 0.0}, 'pars': {'Sch9_T': 0.0}}	YP + glycerol	{'Gis1': 'On'}	growth	{'ATP': 0.01, 'Carbon': 0.01, 'Glutamine_ext': 1.0}		{'ATP': 1.0, 'Carbon': 1.0, 'Glutamine_ext': 1.0}	Roosen et al, 2005	sch9
40	W303-1	PKA function intact	2005_MolMicroBio_Roosen_PKA_Sch9_Targets	colony growth	{'Dot6': 'Off', 'Gcn4': 'Off', 'Gis1': 'Off', 'Gln3': 'Off', 'Mig1': 'On', 'Rtg13': 'Off'}	{'Gis1': 'On'}	no growth	41	{'ics': {'Gis1': 0.0, 'Sch9': 0.0}, 'pars': {'Gis1_T': 0.0, 'Sch9_T': 0.0}}	YP + glycerol	{'Gis1': 'Off'}	no growth	{'ATP': 0.01, 'Carbon': 0.01, 'Glutamine_ext': 1.0}		{'ATP': 1.0, 'Carbon': 1.0, 'Glutamine_ext': 1.0}	Roosen et al, 2005	sch9 gis1

### Sheet: Dot6
	background	comments	doi	expReadout	expected	forGrowth	growth	id	mutant	nutrientCondition	phenotypeInterpreted	phenotypeReported	postshift	postshiftics	preshift	shortname	strain
0	PSY142 \rho^0		https://doi.org/10.1128/mcb.19.10.6720	colony growth	{'Dot6': 'Off', 'Gcn4': 'Off', 'Gis1': 'Off', 'Gln3': 'Off', 'Mig1': 'On', 'Rtg13': 'Off'}	{'Rtg13': 'Off'}	growth	1	{'ics': None, 'pars': {'k_acc_glu': '0.75x', 'k_acc_pro': '0.75x', 'k_acc_nh4': '0.75x'}}	YP + 5% glucose	{'Rtg13': 'Off'}	growth	{'ATP': 1.0, 'Carbon': 1.0, 'Glutamine_ext': 1.0}		{'ATP': 0.1, 'Carbon': 0.1, 'Glutamine_ext': 1.0}	Liu et al, 1999	rho0
1	PSY142 \rho^0		https://doi.org/10.1128/mcb.19.10.6720	colony growth	{'Dot6': 'Off', 'Gcn4': 'Off', 'Gis1': 'Off', 'Gln3': 'Off', 'Mig1': 'On', 'Rtg13': 'Off'}	{'Rtg13': 'On'}	growth	2	{'ics': None, 'pars': {'k_acc_glu': '0.75x', 'k_acc_pro': '0.75x', 'k_acc_nh4': '0.75x'}}	YP + 2% raffinose	{'Rtg13': 'On'}	slow growth	{'ATP': 0.7, 'Carbon': 0.7, 'Glutamine_ext': 0.5}		{'ATP': 0.1, 'Carbon': 0.1, 'Glutamine_ext': 1.0}	Liu et al, 1999	rho0
2	PSY142 \rho^0		https://doi.org/10.1128/mcb.19.10.6720	colony growth	{'Dot6': 'Off', 'Gcn4': 'Off', 'Gis1': 'Off', 'Gln3': 'Off', 'Mig1': 'On', 'Rtg13': 'Off'}	{'Rtg13': 'On'}	growth	3	{'ics': None, 'pars': {'Rtg13_T': 0.75, 'k_acc_glu': '0.75x', 'k_acc_pro': '0.75x', 'k_acc_nh4': '0.75x'}}	YNBD + 0.02% Glutamate	{'Rtg13': 'Off'}	growth	{'ATP': 1.0, 'Carbon': 1.0, 'Glutamine_ext': 0.9}		{'ATP': 1.0, 'Carbon': 1.0, 'Glutamine_ext': 1.0}	Liu et al, 1999	rtg1
3	PSY142 \rho^0		https://doi.org/10.1128/mcb.19.10.6720	colony growth	{'Dot6': 'Off', 'Gcn4': 'Off', 'Gis1': 'Off', 'Gln3': 'Off', 'Mig1': 'On', 'Rtg13': 'On'}	{'Rtg13': 'On'}	no growth	4	{'ics': None, 'pars': {'Rtg13_T': 0.75, 'k_acc_glu': '0.75x', 'k_acc_pro': '0.75x', 'k_acc_nh4': '0.75x'}}	YNBD	{'Rtg13': 'Off'}	no growth	{'ATP': 1.0, 'Carbon': 1.0, 'Glutamine_ext': 0.0}		{'ATP': 1.0, 'Carbon': 1.0, 'Glutamine_ext': 1.0}	Liu et al, 1999	rtg1
4	BY4741	also contains his,ura,leu	https://doi.org/10.1534/genetics.114.168609	colony growth	{'Dot6': 'On', 'Gcn4': 'On', 'Gis1': 'Off', 'Gln3': 'Off', 'Mig1': 'On', 'Rtg13': 'On'}	{'Gis1': 'On', 'Mig1': 'Off'}	no growth	5	{'ics': {'Snf1': 0.0}, 'pars': {'Snf1_T': 0.0}}	Minimal + (0.2%casa) + 2% Ethanol	{'Gis1': 'Off', 'Mig1': 'On'}	no growth	{'ATP': 0.1, 'Carbon': 0.1, 'Glutamine_ext': 0.2}		{'ATP': 1.0, 'Carbon': 1.0, 'Glutamine_ext': 1.0}	Gasmi et al, 2014	snf1
5	wt	weakly resistant to rapamycin - Gln1, Gap1, Mep2 OFF	https://doi.org/10.1038/45287	colony growth	{'Dot6': 'On', 'Gcn4': 'On', 'Gis1': 'Off', 'Gln3': 'Off', 'Mig1': 'On', 'Rtg13': 'On'}	{'Dot6': 'Off'}	slow growth	6	{'ics': {'Gln3': 0.0}, 'pars': {'Gln3_T': 0.0}}	YPD + rapamycin	{'Dot6': 'Off'}	growth	{'ATP': 1.0, 'Carbon': 1.0, 'Glutamine_ext': 1.0, 'TORC1_T': 0.0}	{'TORC1': 0}	{'ATP': 1.0, 'Carbon': 1.0, 'Glutamine_ext': 1.0}	Beck et al, 1999	gln3 gat1
6	wt	weakly resistant to rapamycin - Gln1, Gap1, Mep2 OFF	https://doi.org/10.1038/45287	colony growth	{'Dot6': 'On', 'Gcn4': 'On', 'Gis1': 'Off', 'Gln3': 'Off', 'Mig1': 'On', 'Rtg13': 'On'}	{'Dot6': 'Off'}	slow growth	7	{'ics': None, 'pars': {'w_gln3': '2x'}}	YPD + rapamycin	{'Dot6': 'Off'}	growth	{'ATP': 1.0, 'Carbon': 1.0, 'Glutamine_ext': 1.0, 'TORC1_T': 0.0}	{'TORC1': 0}	{'ATP': 1.0, 'Carbon': 1.0, 'Glutamine_ext': 1.0}	Beck et al, 1999	2\mu URE2
7	wt	Gln3 On, stress response (Gln1, Gap1, Mep2 ON)	https://doi.org/10.1038/45287	colony growth	{'Dot6': 'On', 'Gcn4': 'On', 'Gis1': 'Off', 'Gln3': 'On', 'Mig1': 'On', 'Rtg13': 'On'}	{'Dot6': 'Off'}	no growth	8	{'ics': None, 'pars': None}	YPD + rapamycin	{'Dot6': 'On'}	no growth	{'ATP': 1.0, 'Carbon': 1.0, 'Glutamine_ext': 1.0, 'TORC1_T': 0.0}	{'TORC1': 0}	{'ATP': 1.0, 'Carbon': 1.0, 'Glutamine_ext': 1.0}	Beck et al, 1999	wt
8	wt	Gat1 Compensates, stress response (Gln1, Gap1, Mep2 ON)	https://doi.org/10.1038/45287	colony growth	{'Dot6': 'On', 'Gcn4': 'On', 'Gis1': 'Off', 'Gln3': 'Off', 'Mig1': 'On', 'Rtg13': 'On'}	{'Dot6': 'Off'}	no growth	9	{'ics': {'Gln3': 0.0}, 'pars': {'Gln3_T': 0.65}}	YPD + rapamycin	{'Dot6': 'On'}	no growth	{'ATP': 1.0, 'Carbon': 1.0, 'Glutamine_ext': 1.0, 'TORC1_T': 0.0}	{'TORC1': 0}	{'ATP': 1.0, 'Carbon': 1.0, 'Glutamine_ext': 1.0}	Beck et al, 1999	gln3
9	wt	Gln3 Compensates (Gln1, Gap1, Mep2 ON)	https://doi.org/10.1038/45287	colony growth	{'Dot6': 'Off', 'Gcn4': 'Off', 'Gis1': 'Off', 'Gln3': 'Off', 'Mig1': 'On', 'Rtg13': 'Off'}	{'Dot6': 'Off'}	no growth	10	{'ics': {'Gln3': 0.0}, 'pars': {'Gln3_T': 0.65}}	YPD + rapamycin	{'Dot6': 'On'}	no growth	{'ATP': 1.0, 'Carbon': 1.0, 'Glutamine_ext': 1.0, 'TORC1_T': 0.0}	{'TORC1': 0}	{'ATP': 1.0, 'Carbon': 1.0, 'Glutamine_ext': 1.0}	Beck et al, 1999	gat1
10	TB123	Gat1 compensates	https://doi.org/10.1073/pnas.102687599	colony growth	{'Dot6': 'On', 'Gcn4': 'On', 'Gis1': 'Off', 'Gln3': 'On', 'Mig1': 'On', 'Rtg13': 'On'}	{'Gln3': 'On'}	no growth	11	{'ics': {'Gln3': 0.0, 'Glutamine': 0.01}, 'pars': {'Gln3_T': 0.65}}	SD + 1mM MSX	{'Gln3': 'Off'}	no growth	{'ATP': 1.0, 'Carbon': 1.0, 'Glutamine_ext': 1.0, 'k_acc_glu': 1e-05}		{'ATP': 1.0, 'Carbon': 1.0, 'Glutamine_ext': 1.0}	Crespo et al, 2002	gln3
11	TB123	No Gln3 product, wt growth	https://doi.org/10.1073/pnas.102687599	colony growth	{'Dot6': 'On', 'Gcn4': 'On', 'Gis1': 'Off', 'Gln3': 'Off', 'Mig1': 'On', 'Rtg13': 'On'}	{'Gln3': 'On'}	no growth	12	{'ics': {'Gln3': 0.0, 'Glutamine': 0.01}, 'pars': {'Gln3_T': 0.0}}	SD + 1mM MSX	{'Gln3': 'Off'}	no growth	{'ATP': 1.0, 'Carbon': 1.0, 'Glutamine_ext': 1.0, 'k_acc_glu': 1e-05}		{'ATP': 1.0, 'Carbon': 1.0, 'Glutamine_ext': 1.0}	Crespo et al, 2002	gln3 gat1
12	TB123	Slow growth (Fig 2E), high Rtg1/3	https://doi.org/10.1073/pnas.102687599	colony growth	{'Dot6': 'On', 'Gcn4': 'On', 'Gis1': 'Off', 'Gln3': 'On', 'Mig1': 'On', 'Rtg13': 'On'}	{'Gln3': 'On'}	slow growth	13	{'ics': None, 'pars': None}	SD + 1mM MSX	{'Gln3': 'On'}	slow growth	{'ATP': 1.0, 'Carbon': 1.0, 'Glutamine_ext': 1.0, 'k_acc_glu': 1e-05}		{'ATP': 1.0, 'Carbon': 1.0, 'Glutamine_ext': 1.0}	Crespo et al, 2002	wt
13	S1278b	Unclear how PKA interacts with TORC1, weakly resistant to rapamycin	https://doi.org/10.1128/ec.4.1.63-71.2005	colony growth	{'Dot6': 'Off', 'Gcn4': 'On', 'Gis1': 'Off', 'Gln3': 'On', 'Mig1': 'On', 'Rtg13': 'On'}	{'Dot6': 'Off'}	growth	14	{'ics': None, 'pars': {'w_pka_sch9': 0.0}}	YP Glucose + 50nM rapamycin	{'Dot6': 'Off'}	slow growth	{'ATP': 1.0, 'Carbon': 1.0, 'Glutamine_ext': 1.0, 'TORC1_T': 0.0}	{'TORC1': 0}	{'ATP': 1.0, 'Carbon': 1.0, 'Glutamine_ext': 1.0}	Zurita-Martinez et al, 2005	bcy1
14	S1278b	Weakly resistant to rapamycin	https://doi.org/10.1128/ec.4.1.63-71.2005	colony growth	{'Dot6': 'On', 'Gcn4': 'On', 'Gis1': 'Off', 'Gln3': 'On', 'Mig1': 'On', 'Rtg13': 'On'}	{'Dot6': 'Off'}	growth	15	{'ics': None, 'pars': {'w_ras_pka': '0.5x'}}	YP Glucose + 50nM rapamycin	{'Dot6': 'Off'}	slow growth	{'ATP': 1.0, 'Carbon': 1.0, 'Glutamine_ext': 1.0, 'TORC1_T': 0.0}	{'TORC1': 0}	{'ATP': 1.0, 'Carbon': 1.0, 'Glutamine_ext': 1.0}	Zurita-Martinez et al, 2005	ira1
15	S1278b	Weakly resistant to rapamycin	https://doi.org/10.1128/ec.4.1.63-71.2005	colony growth	{'Dot6': 'Off', 'Gcn4': 'On', 'Gis1': 'Off', 'Gln3': 'On', 'Mig1': 'On', 'Rtg13': 'On'}	{'Dot6': 'Off'}	growth	16	{'ics': None, 'pars': {'w_ras_pka': '0.1x'}}	YP Glucose + 50nM rapamycin	{'Dot6': 'Off'}	slow growth	{'ATP': 1.0, 'Carbon': 1.0, 'Glutamine_ext': 1.0, 'TORC1_T': 0.0}	{'TORC1': 0}	{'ATP': 1.0, 'Carbon': 1.0, 'Glutamine_ext': 1.0}	Zurita-Martinez et al, 2005	ira1 ira2
16	MLY41a	Worse than wt, lacks PKA activation	https://doi.org/10.1128/ec.4.1.63-71.2005	colony growth	{'Dot6': 'On', 'Gcn4': 'On', 'Gis1': 'Off', 'Gln3': 'On', 'Mig1': 'On', 'Rtg13': 'On'}	{'Dot6': 'Off'}	no growth	17	{'ics': None, 'pars': {'Ras_T': 0.0}}	YP Glucose + 50nM rapamycin	{'Dot6': 'On'}	no growth	{'ATP': 1.0, 'Carbon': 1.0, 'Glutamine_ext': 1.0, 'TORC1_T': 0.0}	{'TORC1': 0}	{'ATP': 1.0, 'Carbon': 1.0, 'Glutamine_ext': 1.0}	Zurita-Martinez et al, 2005	ras2
17	MLY41a	Worse than wt, lacks PKA activation	https://doi.org/10.1128/ec.4.1.63-71.2005	colony growth	{'Dot6': 'On', 'Gcn4': 'On', 'Gis1': 'Off', 'Gln3': 'On', 'Mig1': 'On', 'Rtg13': 'On'}	{'Dot6': 'Off'}	no growth	18	{'ics': None, 'pars': {'PKA_T': 0.66}}	YP Glucose + 50nM rapamycin	{'Dot6': 'On'}	no growth	{'ATP': 1.0, 'Carbon': 1.0, 'Glutamine_ext': 1.0, 'TORC1_T': 0.0}	{'TORC1': 0}	{'ATP': 1.0, 'Carbon': 1.0, 'Glutamine_ext': 1.0}	Zurita-Martinez et al, 2005	tpk1
18	TB50a	Worse than wt, lacks PKA activation	https://doi.org/10.1128/mcb.24.1.338-351.2004	colony growth	{'Dot6': 'Off', 'Gcn4': 'Off', 'Gis1': 'Off', 'Gln3': 'Off', 'Mig1': 'On', 'Rtg13': 'Off'}	{'Dot6': 'Off'}	~TOR1-1	19	{'ics': None, 'pars': {'Gln3_T': 0.0, 'w_ras_pka': 0.0}}	YPD + 200ng/mL rapamycin	{'Dot6': 'Off'}	growth	{'ATP': 1.0, 'Carbon': 1.0, 'Glutamine_ext': 1.0, 'TORC1_T': 0.0}	{'TORC1': 0}	{'ATP': 1.0, 'Carbon': 1.0, 'Glutamine_ext': 1.0}	Schmelzle et al, 2003	RAS2v19 gln3 gat1
19	TB50a		https://doi.org/10.1128/mcb.24.1.338-351.2004	colony growth	{'Dot6': 'Off', 'Gcn4': 'Off', 'Gis1': 'Off', 'Gln3': 'Off', 'Mig1': 'On', 'Rtg13': 'Off'}	{'Dot6': 'Off'}	~TOR1-1	20	{'ics': None, 'pars': {'Gln3_T': 0.0, 'w_pka_camp': 0.0}}	YPD + 200ng/mL rapamycin	{'Dot6': 'Off'}	growth	{'ATP': 1.0, 'Carbon': 1.0, 'Glutamine_ext': 1.0, 'TORC1_T': 0.0}	{'TORC1': 0}	{'ATP': 1.0, 'Carbon': 1.0, 'Glutamine_ext': 1.0}	Schmelzle et al, 2003	TPK1 gln3 gat1
20	TB50a	bcy1 same as Tpk over expression/Different from 18?	https://doi.org/10.1128/mcb.24.1.338-351.2004	colony growth	{'Dot6': 'On', 'Gcn4': 'On', 'Gis1': 'Off', 'Gln3': 'On', 'Mig1': 'On', 'Rtg13': 'On'}	{'Dot6': 'Off'}	no growth	21	{'ics': None, 'pars': {'w_pka_camp': 0.0}}	YPD + 200ng/mL rapamycin	{'Dot6': 'On'}	no growth	{'ATP': 1.0, 'Carbon': 1.0, 'Glutamine_ext': 1.0, 'TORC1_T': 0.0}	{'TORC1': 0}	{'ATP': 1.0, 'Carbon': 1.0, 'Glutamine_ext': 1.0}	Schmelzle et al, 2003	bcy1
21	TB50alpha	Different from 21?	https://doi.org/10.1128/mcb.24.1.338-351.2004	colony growth	{'Dot6': 'On', 'Gcn4': 'On', 'Gis1': 'Off', 'Gln3': 'On', 'Mig1': 'On', 'Rtg13': 'On'}	{'Dot6': 'Off'}	slow growth	22	{'ics': None, 'pars': {'Gln3_T': 0.0, 'w_pka_camp': '10x'}}	YPD + 200ng/mL rapamycin	{'Dot6': 'Off'}	Resistant to rapamycin	{'ATP': 1.0, 'Carbon': 1.0, 'Glutamine_ext': 1.0, 'TORC1_T': 0.0}	{'TORC1': 0}	{'ATP': 1.0, 'Carbon': 1.0, 'Glutamine_ext': 1.0}	Schmelzle et al, 2003	bcy1 gln3 gat1
22	H1642	Gcn4 enables AAB, compensates for histidine?	https://doi.org/10.1128/mcb.00183-10	colony growth	{'Dot6': 'On', 'Gcn4': 'On', 'Gis1': 'Off', 'Gln3': 'On', 'Mig1': 'On', 'Rtg13': 'On'}	{'Gcn4': 'On'}	growth	23	{'ics': None, 'pars': None}	SC + 10mM 3AT	{'Gcn4': 'On'}	growth	{'ATP': 1.0, 'Carbon': 1.0, 'Glutamine_ext': 0.0, 'NH4': 2.0, 'k_acc_nh4': 0.0001}		{'ATP': 1.0, 'Carbon': 1.0, 'Glutamine_ext': 0.0, 'NH4': 2.0}	Cherkasova et al, 2010	wt
23	H1895	No Gcn4 expression	https://doi.org/10.1128/mcb.00183-10	colony growth	{'Dot6': 'On', 'Gcn4': 'On', 'Gis1': 'Off', 'Gln3': 'On', 'Mig1': 'On', 'Rtg13': 'On'}	{'Gcn4': 'On'}	no growth	24	{'ics': None, 'pars': {'Gcn2_T': 0.0}}	SC + 10mM 3AT	{'Gcn4': 'Off'}	no growth	{'ATP': 1.0, 'Carbon': 1.0, 'Glutamine_ext': 0.0, 'NH4': 2.0, 'k_acc_nh4': 0.0001}		{'ATP': 1.0, 'Carbon': 1.0, 'Glutamine_ext': 0.0, 'NH4': 2.0}	Cherkasova et al, 2010	gcn2
24	HQY343	No Gcn4 expression	https://doi.org/10.1128/mcb.00183-10	colony growth	{'Dot6': 'Off', 'Gcn4': 'Off', 'Gis1': 'Off', 'Gln3': 'Off', 'Mig1': 'On', 'Rtg13': 'Off'}	{'Gcn4': 'On'}	no growth	25	{'ics': None, 'pars': {'Snf1_T': 0.0}}	SC + 10mM 3AT	{'Gcn4': 'Off'}	no growth	{'ATP': 1.0, 'Carbon': 1.0, 'Glutamine_ext': 0.0, 'NH4': 2.0, 'k_acc_nh4': 0.0001}		{'ATP': 1.0, 'Carbon': 1.0, 'Glutamine_ext': 0.0, 'NH4': 2.0}	Cherkasova et al, 2010	snf1
25	HQY344	No Gcn4 expression	https://doi.org/10.1128/mcb.00183-10	colony growth	{'Dot6': 'Off', 'Gcn4': 'Off', 'Gis1': 'Off', 'Gln3': 'Off', 'Mig1': 'On', 'Rtg13': 'Off'}	{'Gcn4': 'On'}	no growth	26	{'ics': None, 'pars': {'Gcn2_T': 0.0, 'Snf1_T': 0.0}}	SC + 10mM 3AT	{'Gcn4': 'Off'}	no growth	{'ATP': 1.0, 'Carbon': 1.0, 'Glutamine_ext': 0.0, 'NH4': 2.0, 'k_acc_nh4': 0.0001}		{'ATP': 1.0, 'Carbon': 1.0, 'Glutamine_ext': 0.0, 'NH4': 2.0}	Cherkasova et al, 2010	gcn2 snf1
26	CLA-303	resistant to rapamycin, same as untreated levels	http://dx.doi.org/10.1128/jb.183.7.2331-2334.2001	colony growth	{'Dot6': 'On', 'Gcn4': 'On', 'Gis1': 'Off', 'Gln3': 'On', 'Mig1': 'On', 'Rtg13': 'On'}	{'Dot6': 'Off'}	growth	27	{'ics': None, 'pars': {'Gcn4_T': 0.0, 'Gln3_T': 0.0}}	YPD 200ng/mL rapamycin	{'Dot6': 'Off'}	growth	{'ATP': 1.0, 'Carbon': 1.0, 'Glutamine_ext': 1.0, 'TORC1_T': 0.0}	{'TORC1': 0}	{'ATP': 1.0, 'Carbon': 1.0, 'Glutamine_ext': 1.0}	Valenzuela et al, 2001	gln3 gcn4
27	CLA-300		http://dx.doi.org/10.1128/jb.183.7.2331-2334.2001	colony growth	{'Dot6': 'Off', 'Gcn4': 'Off', 'Gis1': 'Off', 'Gln3': 'Off', 'Mig1': 'On', 'Rtg13': 'Off'}	{'Dot6': 'Off'}	no growth	28	{'ics': None, 'pars': {'Gcn4_T': 0.0}}	YPD 200ng/mL rapamycin	{'Dot6': 'On'}	no growth	{'ATP': 1.0, 'Carbon': 1.0, 'Glutamine_ext': 1.0, 'TORC1_T': 0.0}	{'TORC1': 0}	{'ATP': 1.0, 'Carbon': 1.0, 'Glutamine_ext': 0.0}	Valenzuela et al, 2001	gcn4
28	H874		https://doi.org/10.1007/s004380051121	colony growth	{'Dot6': 'Off', 'Gcn4': 'Off', 'Gis1': 'Off', 'Gln3': 'Off', 'Mig1': 'On', 'Rtg13': 'Off'}	{'Gis1': 'Off', 'Mig1': 'On'}	viable	29	{'ics': None, 'pars': {'Gis1_T': 0.0}}	SD glucose -ura	{'Gis1': 'Off', 'Mig1': 'On'}	growth	{'ATP': 1.0, 'Carbon': 1.0, 'Glutamine_ext': 1.0}		{'ATP': 1.0, 'Carbon': 1.0, 'Glutamine_ext': 1.0}	H. Ronne et al, 1999	rph1 gis1
29	H874		https://doi.org/10.1007/s004380051121	colony growth	{'Dot6': 'Off', 'Gcn4': 'Off', 'Gis1': 'Off', 'Gln3': 'Off', 'Mig1': 'On', 'Rtg13': 'Off'}	{'Gis1': 'On', 'Mig1': 'Off'}	very little growth	30	{'ics': None, 'pars': {'Gis1_T': 0.0}}	YP ethanol	{'Gis1': 'Off', 'Mig1': 'Off'}	no growth	{'ATP': 0.1, 'Carbon': 0.1, 'Glutamine_ext': 1.0}		{'ATP': 1.0, 'Carbon': 1.0, 'Glutamine_ext': 1.0}	H. Ronne et al, 1999	rph1 gis1
30	H808		https://doi.org/10.1007/s004380051121	colony growth	{'Dot6': 'Off', 'Gcn4': 'Off', 'Gis1': 'Off', 'Gln3': 'Off', 'Mig1': 'On', 'Rtg13': 'Off'}	{'Gis1': 'Off'}	viable	31	{'ics': None, 'pars': {'Mig1_T': 0.0, 'PDE_T': 0.2, 'Snf1_T': 0.0}}	SD glucose	{'Gis1': 'Off'}	growth	{'ATP': 1.0, 'Carbon': 1.0, 'Glutamine_ext': 1.0}		{'ATP': 1.0, 'Carbon': 1.0, 'Glutamine_ext': 1.0}	H. Ronne et al, 1999	mig1 snf1 pde2
31	H808		https://doi.org/10.1007/s004380051121	colony growth	{'Dot6': 'Off', 'Gcn4': 'Off', 'Gis1': 'Off', 'Gln3': 'Off', 'Mig1': 'On', 'Rtg13': 'Off'}	{'Gis1': 'On'}	no growth	32	{'ics': None, 'pars': {'Mig1_T': 0.0, 'PDE_T': 0.2, 'Snf1_T': 0.0}}	SD raffinose	{'Gis1': 'Off'}	no growth	{'ATP': 0.7, 'Carbon': 0.7, 'Glutamine_ext': 1.0}		{'ATP': 1.0, 'Carbon': 1.0, 'Glutamine_ext': 1.0}	H. Ronne et al, 1999	mig1 snf1 pde2
32	H808		https://doi.org/10.1007/s004380051121	colony growth	{'Dot6': 'Off', 'Gcn4': 'Off', 'Gis1': 'Off', 'Gln3': 'Off', 'Mig1': 'On', 'Rtg13': 'Off'}	{'Gis1': 'Off'}	raffinose < < glucose	33	{'ics': None, 'pars': {'Mig1_T': 0.0, 'PDE_T': 0.2, 'Snf1_T': 0.0}}	SD galactose	{'Gis1': 'Off'}	slow growth	{'ATP': 0.8, 'Carbon': 0.8, 'Glutamine_ext': 1.0}		{'ATP': 1.0, 'Carbon': 1.0, 'Glutamine_ext': 1.0}	H. Ronne et al, 1999	mig1 snf1 pde2
33	SZy686		http://dx.doi.org/10.1128/mcb.22.4.1246-1252.2002	colony growth	{'Dot6': 'Off', 'Gcn4': 'Off', 'Gis1': 'Off', 'Gln3': 'Off', 'Mig1': 'On', 'Rtg13': 'Off'}	{'Dot6': 'Off'}	growth	34	{'ics': None, 'pars': {'Snf1_T': 0.0}}	YPD + rapamycin	{'Dot6': 'Off'}	rapamycin resistance	{'ATP': 1.0, 'Carbon': 1.0, 'Glutamine_ext': 1.0, 'TORC1_T': 0.0}	{'TORC1': 0}	{'ATP': 1.0, 'Carbon': 1.0, 'Glutamine_ext': 1.0}	Bertram et al, 2002	snf1
34	JC426		http://dx.doi.org/10.1128/mcb.22.4.1246-1252.2002	colony growth	{'Dot6': 'On', 'Gcn4': 'On', 'Gis1': 'Off', 'Gln3': 'On', 'Mig1': 'On', 'Rtg13': 'On'}	{'Dot6': 'Off'}	no growth	35	{'ics': None, 'pars': {'w_snf_glc': 0.0}}	YPD + rapamycin	{'Dot6': 'On'}	rapamycin hypersensitive	{'ATP': 1.0, 'Carbon': 1.0, 'Glutamine_ext': 1.0, 'TORC1_T': 0.0}	{'TORC1': 0}	{'ATP': 1.0, 'Carbon': 1.0, 'Glutamine_ext': 1.0}	Bertram et al, 2002	reg1
35	SZy145		http://dx.doi.org/10.1128/mcb.22.4.1246-1252.2002	colony growth	{'Dot6': 'On', 'Gcn4': 'On', 'Gis1': 'Off', 'Gln3': 'On', 'Mig1': 'On', 'On': 'On'}	{'Dot6': 'Off'}	no growth	36	{'ics': None, 'pars': {'w_gln3': 0.0}}	YPD + rapamycin	{'Dot6': 'On'}	rapamycin sensitivity	{'ATP': 1.0, 'Carbon': 1.0, 'Glutamine_ext': 1.0, 'TORC1_T': 0.0}	{'TORC1': 0}	{'ATP': 1.0, 'Carbon': 1.0, 'Glutamine_ext': 1.0}	Bertram et al, 2002	ure2
36	TB50		https://doi.org/10.1101/gad.532109	colony growth	{'Dot6': 'Off', 'Gcn4': 'Off', 'Gis1': 'Off', 'Gln3': 'Off', 'Mig1': 'On', 'Rtg13': 'Off'}	{'Dot6': 'Off'}	slow growth	37	{'ics': None, 'pars': {'w_gcn': 0.0, 'w_gln_sit': 0.0}}	YPD + rapamycin	{'Dot6': 'Off'}	slow growth	{'ATP': 1.0, 'Carbon': 1.0, 'Glutamine_ext': 1.0, 'TORC1_T': 0.0}	{'TORC1': 0}	{'ATP': 1.0, 'Carbon': 1.0, 'Glutamine_ext': 1.0}	Huber et al, 2009	tap42-11
37	TB50		https://doi.org/10.1101/gad.532109	colony growth	{'Dot6': 'Off', 'Gcn4': 'Off', 'Gis1': 'Off', 'Gln3': 'Off', 'Mig1': 'On', 'Rtg13': 'Off'}	{'Dot6': 'Off'}	slow growth	38	{'ics': {'Sch9': 1.0}, 'pars': {'Sch9_T': 1.0, 'w_sch9': -10}}	YPD + rapamycin	{'Dot6': 'Off'}	slow growth	{'ATP': 1.0, 'Carbon': 1.0, 'Glutamine_ext': 1.0, 'TORC1_T': 0.0}	{'TORC1': 0}	{'ATP': 1.0, 'Carbon': 1.0, 'Glutamine_ext': 1.0}	Huber et al, 2009	SCH9^{DE}
38	TB50		https://doi.org/10.1101/gad.532109	colony growth	{'Dot6': 'Off', 'Gcn4': 'Off', 'Gis1': 'Off', 'Gln3': 'Off', 'Mig1': 'On', 'Rtg13': 'Off'}	{'Dot6': 'Off'}	growth	39	{'ics': {'Sch9': 1.0}, 'pars': {'Sch9_T': 1.0, 'w_sch9': -10, 'w_gcn': 0.0, 'w_gln_sit': 0.0}}	YPD + rapamycin	{'Dot6': 'Off'}	growth	{'ATP': 1.0, 'Carbon': 1.0, 'Glutamine_ext': 1.0, 'TORC1_T': 0.0}	{'TORC1': 0}	{'ATP': 1.0, 'Carbon': 1.0, 'Glutamine_ext': 1.0}	Huber et al, 2009	SCH9^{DE} tap42
39	W303-1	PKA function intact. Alternative parameterization succeeds in capturing this behavior	2005_MolMicroBio_Roosen_PKA_Sch9_Targets	colony growth	{'Dot6': 'Off', 'Gcn4': 'Off', 'Gis1': 'Off', 'Gln3': 'Off', 'Mig1': 'On', 'Rtg13': 'Off'}	{'Gis1': 'On'}	growth	40	{'ics': {'Sch9': 0.0}, 'pars': {'Sch9_T': 0.0}}	YP + glycerol	{'Gis1': 'On'}	growth	{'ATP': 0.01, 'Carbon': 0.01, 'Glutamine_ext': 1.0}		{'ATP': 1.0, 'Carbon': 1.0, 'Glutamine_ext': 1.0}	Roosen et al, 2005	sch9
40	W303-1	PKA function intact	2005_MolMicroBio_Roosen_PKA_Sch9_Targets	colony growth	{'Dot6': 'Off', 'Gcn4': 'Off', 'Gis1': 'Off', 'Gln3': 'Off', 'Mig1': 'On', 'Rtg13': 'Off'}	{'Gis1': 'On'}	no growth	41	{'ics': {'Gis1': 0.0, 'Sch9': 0.0}, 'pars': {'Gis1_T': 0.0, 'Sch9_T': 0.0}}	YP + glycerol	{'Gis1': 'Off'}	no growth	{'ATP': 0.01, 'Carbon': 0.01, 'Glutamine_ext': 1.0}		{'ATP': 1.0, 'Carbon': 1.0, 'Glutamine_ext': 1.0}	Roosen et al, 2005	sch9 gis1
