## Supplementary Table 5 for "Modeling and Analysis of the Macronutrient Signaling Network in Budding Yeast"

### Sheet: Sheet1
Strain	Nutrient Condition	Gis1	Rtg1/3	Dot6	Mig1	Gcn4	Gln3
wt	(LC,LN)	1	1	1	0	1	1
wt	(LC,HG)	1	0	1	0	0	1
wt	(LC,HN)	1	1	1	0	0	1
wt	(LC,HP)	1	1	1	0	1	1
wt	(HC,LN)	0	1	1	1	0	1
wt	(HC,HG)	0	0	0	1	0	0
wt	(HC,HN)	0	1	0	1	0	1
wt	(HC,HP)	0	1	1	1	0	1
Delta egogap	(LC,LN)	1	1	1	0	1	1
Delta egogap	(LC,HG)	1	0	1	0	0	1
Delta egogap	(LC,HN)	1	1	1	0	1	1
Delta egogap	(LC,HP)	1	1	1	0	1	1
Delta egogap	(HC,LN)	0	1	1	1	0	1
Delta egogap	(HC,HG)	0	0	0	1	0	0
Delta egogap	(HC,HN)	0	1	1	1	0	1
Delta egogap	(HC,HP)	0	1	1	1	0	1
Delta sch9	(LC,LN)	0	1	1	0	1	1
Delta sch9	(LC,HG)	0	0	1	0	1	1
Delta sch9	(LC,HN)	0	1	1	0	1	1
Delta sch9	(LC,HP)	0	1	1	0	1	1
Delta sch9	(HC,LN)	0	1	1	1	1	1
Delta sch9	(HC,HG)	0	0	1	1	1	0
Delta sch9	(HC,HN)	0	1	1	1	1	1
Delta sch9	(HC,HP)	0	1	1	1	1	1
Delta gcn2	(LC,LN)	1	1	1	0	0	1
Delta gcn2	(LC,HG)	1	0	1	0	0	1
Delta gcn2	(LC,HN)	1	1	1	0	0	1
Delta gcn2	(LC,HP)	1	1	1	0	0	1
Delta gcn2	(HC,LN)	0	1	1	1	0	1
Delta gcn2	(HC,HG)	0	0	0	1	0	0
Delta gcn2	(HC,HN)	0	1	0	1	0	1
Delta gcn2	(HC,HP)	0	1	1	1	0	1
Delta snf1	(LC,LN)	1	1	1	1	0	1
Delta snf1	(LC,HG)	1	0	1	0	0	0
Delta snf1	(LC,HN)	1	1	1	1	0	0
Delta snf1	(LC,HP)	1	1	1	1	0	1
Delta snf1	(HC,LN)	0	1	1	1	0	1
Delta snf1	(HC,HG)	0	0	0	1	0	0
Delta snf1	(HC,HN)	0	1	0	1	0	0
Delta snf1	(HC,HP)	0	1	1	1	0	1
Delta tpk1/2/3	(LC,LN)	1	1	1	0	1	1
Delta tpk1/2/3	(LC,HG)	1	0	1	0	0	1
Delta tpk1/2/3	(LC,HN)	1	1	1	0	0	1
Delta tpk1/2/3	(LC,HP)	1	1	1	0	1	1
Delta tpk1/2/3	(HC,LN)	1	1	1	0	1	1
Delta tpk1/2/3	(HC,HG)	1	0	1	0	0	1
Delta tpk1/2/3	(HC,HN)	1	1	1	0	0	1
Delta tpk1/2/3	(HC,HP)	1	1	1	0	1	1
Delta sak1	(LC,LN)	1	1	1	1	0	1
Delta sak1	(LC,HG)	1	0	1	0	0	1
Delta sak1	(LC,HN)	1	1	1	0	0	1
Delta sak1	(LC,HP)	1	1	1	1	0	1
Delta sak1	(HC,LN)	0	1	1	1	0	1
Delta sak1	(HC,HG)	0	0	0	1	0	0
Delta sak1	(HC,HN)	0	1	0	1	0	1
Delta sak1	(HC,HP)	0	1	1	1	0	1
Delta cyr1	(LC,LN)	1	1	1	0	1	1
Delta cyr1	(LC,HG)	1	0	1	0	0	1
Delta cyr1	(LC,HN)	1	1	1	0	0	1
Delta cyr1	(LC,HP)	1	1	1	0	1	1
Delta cyr1	(HC,LN)	1	1	1	1	0	1
Delta cyr1	(HC,HG)	1	0	1	0	0	1
Delta cyr1	(HC,HN)	1	1	1	0	0	1
Delta cyr1	(HC,HP)	1	1	1	1	0	1
Delta pde1/2/3	(LC,LN)	1	1	1	0	1	1
Delta pde1/2/3	(LC,HG)	1	0	1	0	0	1
Delta pde1/2/3	(LC,HN)	1	1	1	0	0	1
Delta pde1/2/3	(LC,HP)	1	1	1	0	1	1
Delta pde1/2/3	(HC,LN)	0	1	1	1	0	1
Delta pde1/2/3	(HC,HG)	0	0	0	1	0	0
Delta pde1/2/3	(HC,HN)	0	1	0	1	0	1
Delta pde1/2/3	(HC,HP)	0	1	1	1	0	1
Delta tor1	(LC,LN)	0	1	1	0	1	1
Delta tor1	(LC,HG)	0	1	1	0	1	1
Delta tor1	(LC,HN)	0	1	1	0	1	1
Delta tor1	(LC,HP)	0	1	1	0	1	1
Delta tor1	(HC,LN)	0	1	1	1	1	1
Delta tor1	(HC,HG)	0	1	1	1	1	1
Delta tor1	(HC,HN)	0	1	1	1	1	1
Delta tor1	(HC,HP)	0	1	1	1	1	1
Delta ras2	(LC,LN)	1	1	1	0	1	1
Delta ras2	(LC,HG)	1	0	1	0	0	1
Delta ras2	(LC,HN)	1	1	1	0	0	1
Delta ras2	(LC,HP)	1	1	1	0	1	1
Delta ras2	(HC,LN)	0	1	1	1	0	1
Delta ras2	(HC,HG)	1	0	1	0	0	1
Delta ras2	(HC,HN)	0	1	1	1	0	1
Delta ras2	(HC,HP)	0	1	1	1	0	1
Delta gtr1/2	(LC,LN)	0	1	1	0	1	1
Delta gtr1/2	(LC,HG)	1	1	1	0	1	1
Delta gtr1/2	(LC,HN)	0	1	1	0	1	1
Delta gtr1/2	(LC,HP)	0	1	1	0	1	1
Delta gtr1/2	(HC,LN)	0	1	1	1	1	1
Delta gtr1/2	(HC,HG)	0	0	0	1	0	0
Delta gtr1/2	(HC,HN)	0	1	1	1	1	1
Delta gtr1/2	(HC,HP)	0	1	1	1	1	1
GCN2-S577A	(LC,LN)	1	1	1	0	1	1
GCN2-S577A	(LC,HG)	1	0	1	0	1	1
GCN2-S577A	(LC,HN)	1	1	1	0	1	1
GCN2-S577A	(LC,HP)	1	1	1	0	1	1
GCN2-S577A	(HC,LN)	0	1	1	1	1	1
GCN2-S577A	(HC,HG)	0	0	0	1	1	0
GCN2-S577A	(HC,HN)	0	1	0	1	1	1
GCN2-S577A	(HC,HP)	0	1	1	1	1	1
Gln3 Delta ST	(LC,LN)	1	1	1	0	1	1
Gln3 Delta ST	(LC,HG)	1	0	1	0	0	0
Gln3 Delta ST	(LC,HN)	1	1	1	0	0	1
Gln3 Delta ST	(LC,HP)	1	1	1	0	1	1
Gln3 Delta ST	(HC,LN)	0	1	1	1	0	1
Gln3 Delta ST	(HC,HG)	0	0	0	1	0	0
Gln3 Delta ST	(HC,HN)	0	1	0	1	0	0
Gln3 Delta ST	(HC,HP)	0	1	1	1	0	1
Gln3Delta TT	(LC,LN)	1	1	1	0	1	1
Gln3Delta TT	(LC,HG)	1	0	1	0	0	1
Gln3Delta TT	(LC,HN)	1	1	1	0	0	1
Gln3Delta TT	(LC,HP)	1	1	1	0	1	1
Gln3Delta TT	(HC,LN)	0	1	1	1	0	0
Gln3Delta TT	(HC,HG)	0	0	0	1	0	0
Gln3Delta TT	(HC,HN)	0	1	0	1	0	0
Gln3Delta TT	(HC,HP)	0	1	1	1	0	0
Delta bcy1	(LC,LN)	0	1	1	0	1	1
Delta bcy1	(LC,HG)	0	0	0	0	0	1
Delta bcy1	(LC,HN)	0	1	1	0	0	1
Delta bcy1	(LC,HP)	0	1	1	0	1	1
Delta bcy1	(HC,LN)	0	1	1	1	0	1
Delta bcy1	(HC,HG)	0	0	0	1	0	0
Delta bcy1	(HC,HN)	0	1	0	1	0	1
Delta bcy1	(HC,HP)	0	1	1	1	0	1
Delta ira1/2	(LC,LN)	1	1	1	0	1	1
Delta ira1/2	(LC,HG)	1	0	1	0	0	1
Delta ira1/2	(LC,HN)	1	1	1	0	0	1
Delta ira1/2	(LC,HP)	1	1	1	0	1	1
Delta ira1/2	(HC,LN)	0	1	1	1	0	1
Delta ira1/2	(HC,HG)	0	0	0	1	0	0
Delta ira1/2	(HC,HN)	0	1	0	1	0	1
Delta ira1/2	(HC,HP)	0	1	1	1	0	1
