## Supplementary Table 3 for "Modeling and Analysis of the Macronutrient Signaling Network in Budding Yeast"

### Sheet: Sheet1
Description	Readout	Shift Type	Source of Data	DOI	WT Simulation end time	Mutant Simulation end time	Assay units	Experimental WT pre shift level	Experimental WT post shift level	Experimental Mutant pre shift level	Experimental Mutant post shift level level	Simulation pre shift specification	Simulation post shift specification	parameter_change
rapamycin	Gln3	treat	Fig 3A	10.1038/45287	90	90	pixels free Gln3 pull-down	1214.13	38081	38081	38081	{'Glutamine_ext':1.0,'Carbon':1.0,'ATP':1.0}	{'Glutamine_ext':0.0,'Carbon':1.0,'ATP':1.0}	[{'parameters':{'Carbon':1.0,'ATP':1.0,'Glutamine_ext':1.0},'inconds':{}},{'parameters':{'TORC1_T':0.0},'inconds':{'TORC1':0.0}},{'parameters':{'TORC1_T':0.0},'inconds':{'TORC1':0.0}}]
rapa:$\Delta sit4$	Gln3	treat	Fig 3	10.1038/45287	90	90	GST-URE2 Pull-down	2221	5311	0	891	{'Glutamine_ext':1.0,'Carbon':1.0,'ATP':1.0}	{'Glutamine_ext':1.0,'Carbon':0.0,'ATP':0.0}	[{'parameters':{'Carbon':1.0,'ATP':1.0,'Glutamine_ext':1.0},'inconds':{}},{'parameters':{'TORC1_T':0.0},'inconds':{'TORC1':0.0}},{'parameters':{'w_gln_sit': 0.0}, 'inconds':{}}]
$\Delta sch9$	Gis1	shift (C - downshift)	Fig 6B	10.1099/00221287-143-8-2627	90	90	% CTT1 gene expression	25	700	10	100	{'Glutamine_ext':1.0,'Carbon':1.0,'ATP':1.0}	{'Glutamine_ext':1.0,'Carbon':0.0,'ATP':0.0}	{'parameters':{'Sch9_T':0.0},'inconds':{'Sch9':0.0}}
$\Delta sch9$	Rib	shift (N - upshift)	Fig 9B	10.1099/00221287-143-8-2627	90	90	% RPL25 expression	150	600	150	150	{'Glutamine_ext':0.0,'Carbon':1.0,'ATP':1.0}	{'Glutamine_ext':1.0,'Carbon':1.0,'ATP':1.0}	{'parameters':{'Sch9_T':0.0},'inconds':{'Sch9':0.0}}
$\Delta gcn2$	Gcn4	shift (N - downshift)	Fig 5	10.1073/pnas.80.17.5374	90	90	HIS4-lacZ pull down	0	1	0	0	{'Glutamine_ext':1.0,'Carbon':1.0,'ATP':1.0}	{'Glutamine_ext':0.0,'Carbon':1.0,'ATP':1.0}	{'parameters':{'Gcn2_T':0.0},'inconds':{'Gcn2':0.0}}
$\Delta pde$	cAMP	shift (C - upshift)	Fig 1A	10.1091/mbc.10.1.91	90	90	cAMP nmol/g wet wt	0.25	1.1	0.25	3.8	{'Glutamine_ext':1.0,'Carbon':0.0,'ATP':0.0}	{'Glutamine_ext':1.0,'Carbon':1.0,'ATP':1.0}	{'parameters':{'PDE_T':0.0},'inconds':{'PDE':0.0}}
$\Delta tpk3$	Trehalase	shift (C - downshift)	Fig 5	10.1128/mcb.10.9.4518	90	90	Trehalase sp act nmol/(min mg prtn)	100	25	50	25	{'Glutamine_ext':1.0,'Carbon':1.0,'ATP':1.0}	{'Glutamine_ext':1.0,'Carbon':0.0,'ATP':0.0}	{'parameters':{'PKA_T':0.0},'inconds':{'PKA':0.0}}
$\Delta ras1/2$	cAMP	shift (C - upshift)	Fig 1	10.1128/mcb.8.8.3051	90	90	Assumed cAMP nmol/g wet wt	0.25	1.1	0.25	0.25	{'Glutamine_ext':1.0,'Carbon':0.0,'ATP':0.0}	{'Glutamine_ext':1.0,'Carbon':1.0,'ATP':1.0}	{'parameters':{'Ras_T':0.0},'inconds':{'Ras':0.0}}
$\Delta gtr1/ 2$ (10 min)	Sch9	shift (N - upshift)	Fig 1	10.1016/j.celrep.2015.08.059	90	10	% TORC1 activity as Sch9-P	2	98	22	18	{'Glutamine_ext':0.0,'Carbon':1.0,'ATP':1.0}	{'Glutamine_ext':1.0,'Carbon':1.0,'ATP':1.0}	{'parameters':{'EGO_T':0.0,'w_torc_ego':0.0,'w_torc_egoin':0.0, 'w_torc_glut':0.5},'inconds':{'EGO':0.0}}
$\Delta lst4/7$ (5 min)	Sch9	shift (N - upshift)	Fig 1	10.1016/j.celrep.2015.08.059	90	5	% TORC1 activity as Sch9-P	2	98	1	21	{'Glutamine_ext':0.0,'Carbon':1.0,'ATP':1.0}	{'Glutamine_ext':1.0,'Carbon':1.0,'ATP':1.0}	{'parameters':{'EGOGAP_T':0.0},'inconds':{'EGOGAP':0.0}}
$\Delta sak1$ $\Delta tos3$ $\Delta elm1$	Snf1	shift (C - downshift)	Fig 2C	10.1073/pnas.1533136100	90	90	Kin activity nmol min-1 mg-1	0.05	2	0.05	0.05	{'Glutamine_ext':1.0,'Carbon':1.0,'ATP':1.0}	{'Glutamine_ext':1.0,'Carbon':0.0,'ATP':0.0}	{'parameters':{'Sak_T':0.0},'inconds':{'Sak':0.0}}
$\Delta gtr1/2$ steady state	Sch9	shift (N - upshift)	Fig 1	10.1074/jbc.m114.574335	90	90	% TORC1 activity as Sch9-P	5	55	5	55	{'Glutamine_ext':0.0,'Carbon':1.0,'ATP':1.0}	{'Glutamine_ext':1.0,'Carbon':1.0,'ATP':1.0}	{'parameters':{'EGO_T':0.0,'w_torc_ego':0.0,'w_torc_egoin':0.0},'inconds':{'EGO':0.0}}
