## Supplementary Table 2 for "Modeling and Analysis of the Macronutrient Signaling Network in Budding Yeast"

### Sheet: Sheet1
Description	Readout	Publication	Source of data	DOI	Time units	Assay units	Simulation pre shift specification	Simulation post shift specification	Time points	Experimental values
Snf1:glucose_repression	Snf1	Wilson, 1996	Fig3	10.1016/s0960-9822(96)00747-6	min	Kinase (nmol min-1 g-1)	{'parameters':{'Carbon':1.0,'ATP':1.0,'Glutamine_ext':1.0},'inconds':{}}	{'parameters':{'Carbon':0.0,'ATP':0.0,'Glutamine_ext':1.0},'inconds':{}}	[0.39, 5.55, 30.56, 60.64]	[0.03, 0.26, 0.32, 0.302]
wt:cAMP	cAMP	Crauwels, 1997	Fig2	10.1099/00221287-143-8-2627	s	cAMP nmol/(g wet wt)	{'parameters':{'Carbon':0.0,'ATP':0.0,'Glutamine_ext':1.0},'inconds':{}}	{'parameters':{'Carbon':1.0,'ATP':1.0,'Glutamine_ext':1.0},'inconds':{}}	[0.16, 15.27, 30.66, 44.88, 59.95, 74.84, 89.72, 104.2, 119.75, 149.39, 180.06]	[0.079, 0.632, 0.822, 1.197, 1.227, 0.928, 0.617, 0.617, 0.632, 0.209, 0.282]
sch9Delta:cAMP	cAMP	Crauwels, 1997	Fig2	10.1099/00221287-143-8-2627	s	cAMP nmol/(g wet wt)	{'parameters':{'Sch9_T':1.0,'w_pka_sch9':0.25,'Carbon':0.0,'ATP':0.0,'Glutamine_ext':1.0},'inconds':{'Sch9':0.0}}	{'parameters':{'Carbon':1.0,'ATP':1.0,'Glutamine_ext':1.0},'inconds':{}}	[0.15, 14.97, 30.09, 44.76, 59.71, 74.74, 89.51, 104.54, 119.59, 149.79, 180.28]	[0.052, 0.112, 0.67, 0.259, 0.484, 0.375, 0.264, 0.279, 0.301, 0.275, 0.259]
Sch9P:100_glutamine	Sch9	Stracka, 2014	Fig4B	10.1074/jbc.m114.574335	min	%Sch9 phosphorylation	{'parameters':{'Carbon':1.0,'ATP':1.0,'Glutamine_ext':0.0},'inconds':{}}	{'parameters':{'Carbon':1.0,'ATP':1.0,'Glutamine_ext':1.0},'inconds':{}}	[0.06, 0.36, 0.73, 1.05, 3.07, 4.12, 5.06, 8.05, 11.03, 15.07, 30.06]	[5.92, 10.23, 34.29, 41.14, 40.59, 39.82, 32.99, 13.09, 17.25, 35.4, 52.57]
Sch9P:1_glutamine	Sch9	Stracka, 2014	Fig4B	10.1074/jbc.m114.574335	min	%Sch9 phosphorylation	{'parameters':{'Carbon':1.0,'ATP':1.0,'Glutamine_ext':0.0},'inconds':{}}	{'parameters':{'Carbon':1.0,'ATP':1.0,'Glutamine_ext':0.3},'inconds':{}}	[0.46, 1.09, 1.57, 2.04, 3.01, 4.05, 5.03, 8.05, 11.04, 15.01, 29.98]	[10.23, 49.55, 45.84, 27.66, 6.55, 5.49, 5.22, 5.27, 4.82, 4.89, 5.23]
Sch9:gtr1Delta	Sch9	Stracka, 2014	Fig6B	10.1074/jbc.m114.574335	min	%Sch9 Phosphorylation	{'parameters':{'Carbon':1.0,'ATP':1.0,'Glutamine_ext':0.0,'EGO_T':0.0,'w_torc_ego':0.0,'w_torc_egoin':0.0},'inconds':{'EGO':0.0}}	{'parameters':{'Carbon':1.0,'ATP':1.0,'Glutamine_ext':1.0},'inconds':{}}	[0.15, 0.7, 1.04, 1.51, 2.06, 3.05, 4.04, 5.06, 8.06, 11.0, 15.04, 30.02]	[7.96, 8.48, 8.48, 7.44, 7.44, 7.31, 7.44, 7.96, 9.64, 12.49, 25.7, 51.72]
Sch9:glucose_starve	Sch9	Prouteau, 2017	Fig1F	10.1038/nature24021	min	Rel. Sch9 Phosphorylation	{'parameters':{'Carbon':1.0,'ATP':1.0,'Glutamine_ext':1.0},'inconds':{}}	{'parameters':{'Carbon':0.0,'ATP':0.0,'Glutamine_ext':1.0},'inconds':{}}	[0.0,2.5,5.0,15.0,30.0]	[1.0,0.34,0.13,0.15,0.20]
Sch9:glucose_relief	Sch9	Prouteau, 2017	Fig1F	10.1038/nature24021	min	Rel. Sch9 Phosphorylation	{'parameters':{'Carbon':0.0,'ATP':0.0,'Glutamine_ext':1.0},'inconds':{}}	{'parameters':{'Carbon':1.0,'ATP':1.0,'Glutamine_ext':1.0},'inconds':{}}	[0.0,2.0,5.0,15.0,30.0]	[0.20,0.63,0.92,0.91,1.0]
Mig1:glucose_relief	Mig1	Welkenhuysen, 2017	Fig1A	10.1186/s12918-017-0435-z	s	log(nMig1/cMig1)	{'parameters':{'Carbon':0.0,'ATP':0.0,'Glutamine_ext':1.0},'inconds':{}}	{'parameters':{'Carbon':1.0,'ATP':1.0,'Glutamine_ext':1.0},'inconds':{}}	[0.0, 67.0, 104.0, 130.0, 233.0, 334.0, 466.0, 606.0, 771.0, 919.0, 1088.0]	[1.070, 1.233, 1.363, 1.428, 1.490, 1.465, 1.432, 1.425, 1.416, 1.400, 1.402]
Rib:rap	Rib	Powers, 1999	Fig2B	10.1091/mbc.10.4.987	min	Rel. RPL32 mRNA	{'parameters':{'Carbon':1.0,'ATP':1.0,'Glutamine_ext':1.0},'inconds':{}}	{'parameters':{'Carbon':1.0,'ATP':1.0,'Glutamine_ext':1.0,'TORC1_T':0.0},'inconds':{}}	[0.0,15.0,30.0,60.0,90.0]	[1.00,0.43,0.19,0.09,0.07]
Gln3:rap	Gln3	Beck, 1999	Fig3A	10.1038/45287	min	Gln3P (1-Gln3 from Image)	{'parameters':{'Carbon':1.0,'ATP':1.0,'Glutamine_ext':1.0},'inconds':{}}	{'parameters':{'Carbon':1.0,'ATP':1.0,'Glutamine_ext':1.0,'TORC1_T':0.0},'inconds':{}}	[0,5,10,15,20]	[0.0, 1048.464, 7846.120999999999, 9644.262999999999, 12018.475999999999]
