## Supplementary Table 1 for "Modeling and Analysis of the Macronutrient Signaling Network in Budding Yeast"

### Sheet: Sheet1
Parameter	Value	Variable
gammacyr	8.96	Cyr1
Cyr1_T	1	Cyr1
w_cyr_glu	5.13	Cyr1
w_cyr_snf	0.12	Cyr1
sigma_cyr	3.5	Cyr1
w_cyr	1.35	Cyr1
w_dot	0.29	Dot6
sigma_dot	20	Dot6
w_dot_sch_pka	0.16	Dot6
Dot6_T	1	Dot6
w_ego	0.28	EGO
sigma_ego	5	EGO
w_ego_basal	0.01	EGO
EGO_T	1	EGO
gammaego	50.66	EGO
w_ego_gap	2.21	EGO
gammagap	0.56	EGOGAP
sigma_gap	1	EGOGAP
w_gap_torc	88.33	EGOGAP
w_gap_N	7.76	EGOGAP
EGOGAP_T	1	EGOGAP
gamma_gcn2	4.71	Gcn2
Gcn2_T	1	Gcn2
w_gcn_torc	1.29	Gcn2
sigma_gcn2	20	Gcn2
w_gcn	0.12	Gcn2
w_gcn4_gcn2_trna	1.53	Gcn4
w_gcn4	0.74	Gcn4
tRNA_sensitivity	74.51	Gcn4
sigma_gcn4	5	Gcn4
tRNA_total	2.47	Gcn4
Gcn4_T	1	Gcn4
sigma_gis1	10	Gis1
w_gis	1.3	Gis1
Gis1_T	1	Gis1
w_gis_pka	3.3	Gis1
w_gis_sch	0.84	Gis1
w_gln1_gln3	0.52	Gln1
Gln1_T	1	Gln1
w_gln1	0.22	Gln1
gammagln1	0.06	Gln1
sigma_gln1	1	Gln1
w_gln_snf	3.9	Gln3
sigma_gln	10	Gln3
w_gln_sit	0.86	Gln3
Gln3_T	1	Gln3
w_gln3	0.64	Gln3
gammagln3	0.08	Gln3
k_acc_pro	0	Glutamine
k_acc_glu	0.05	Glutamine
k_degr	0.09	Glutamine
k_acc_nh4	0	Glutamine
Glutamine_ext	0	Glutamine
NH4	0	Glutamine
Carbon	0.5	Glutamine
Proline	0	Glutamine
w_mig_snf	1.21	Mig1
w_mig	10.64	Mig1
sigma_mig1	0.27	Mig1
Mig1_T	1	Mig1
gamma_mig	0.66	Mig1
w_mig_pka	2.31	Mig1
sigma_pde	1.9	PDE
gammapde	0.28	PDE
w_pde_pka	2.89	PDE
PDE_T	1	PDE
w_pde	0.38	PDE
w_pka	0.06	PKA
w_pka_sch9	17.5	PKA
PKA_T	1	PKA
w_pka_camp	102.11	PKA
sigma_pka	1	PKA
gammapka	2.68	PKA
k_pr	0.02	Protein
ATP	0.5	Protein
tRNA_total	2.47	Protein
w_ras_pka	1.87	Ras
sigma_ras	1	Ras
Ras_T	1	Ras
gammaras	1.82	Ras
w_ras_glu	0.21	Ras
w_ras	0.02	Ras
k_mRNA_degr	0.07	Rib
k_transcription	0.24	Rib
w_rtg	0.19	Rtg13
sigma_rtg	10	Rtg13
w_rtg_torc	0.88	Rtg13
Rtg13_T	1	Rtg13
w_sak	0.21	Sak
Sak_T	1	Sak
w_sak_pka	0.38	Sak
sigma_sak	20	Sak
w_sch9_torc	1.96	Sch9
w_sch9	0.57	Sch9
gammasch9	4.63	Sch9
sigma_sch9	8	Sch9
Sch9_T	1	Sch9
w_snf_sak	1.52	Snf1
gammasnf	0.82	Snf1
w_snf_glc	1.15	Snf1
sigma_snf	3	Snf1
w_snf	0.54	Snf1
Snf1_T	1	Snf1
w_torc_egoin	0.3	TORC1
w_torc	0.54	TORC1
w_torc_snf	0.44	TORC1
w_torc_glut	0.86	TORC1
sigma_tor	5	TORC1
gammator	7.55	TORC1
TORC1_T	1	TORC1
w_torc_ego	0.88	TORC1
w_tps_pka	0.57	Tps1
sigma_tps	5	Tps1
gammatps	0.47	Tps1
w_tps	0.05	Tps1
PKA_T	1	Tps1
Tps1_T	1	Tps1
w_tre	1.07	Trehalase
gammatre	0.34	Trehalase
w_tre_pka	3.07	Trehalase
Trehalase_T	1	Trehalase
sigma_trehalase	10	Trehalase
k_camp_cyr	10.87	cAMP
ATP	0.5	cAMP
k_camp_deg	0.08	cAMP
k_camp_pde	14.12	cAMP
eIF_T	1	eIF
w_eif_gcn2	0.28	eIF
sigma_eif	1	eIF
gammaeif	0.47	eIF
w_eif	3.73	eIF
